# Niche differentiation following whole-genome duplication? The importance of considering the intricate evolutionary history of polyploids when assessing climatic niche evolution

**DOI:** 10.1101/2022.02.16.480351

**Authors:** Nélida Padilla-García, Gabriela Šrámková, Eliška Záveská, Marek Šlenker, Josselin Clo, Vojtěch Zeisek, Magdalena Lučanová, Ieva Rurane, Filip Kolář, Karol Marhold

## Abstract

**Aim:** Although whole genome duplication (WGD) is an important speciation force, we still lack a consensus on the role of niche differentiation in polyploid evolution. In addition, the role of genome doubling *per se* vs. later divergence on polyploid’s niche evolution remains obscure. One reason for this might be that the intraspecific genetic structure of polyploid complexes and interploidy gene flow is often neglected in ecological studies. Here, we aim to investigate to which extent these evolutionary processes impact our inference on niche differentiation of autopolyploids.

**Location:** Europe

**Taxon:** *Arabidopsis arenosa* (Brassicaceae)

**Methods:** Leveraging a total of 352 cytotyped populations of diploid-autotetraploid *A. arenosa*, we examined differences among climatic niches of diploid and tetraploid lineages both globally, and independently for each tetraploid lineage with respect to the niche of its evolutionary closest relative. Then, we tested if there was an effect of additional interploidy introgression from other sympatric but more ancestral diploid lineages of *A. arenosa* on climatic niches of tetraploids.

**Results:** Ecological niche shift of tetraploids is only detected when the assignment of populations to intraspecific genetic lineages is considered. We found different patterns of climatic niche evolution (i.e. niche conservatism, contraction or expansion) in each tetraploid lineage when compared to its evolutionary closest relatives. We observed an effect of interploidy gene flow in patterns of climatic niche evolution of tetraploid ruderal plants of *A. arenosa*.

**Main conclusions:** The niche shift of tetraploids in *A. arenosa* is not driven by WGD per se but rather reflects dynamic post-WGD evolution in the species, involving tetraploid migration out of their ancestral area and interploidy introgression with other diploid lineages. Our study supports that evolutionary processes following WGD - which usually remain undetected by studies neglecting evolutionary history of polyploids - may play a key role in the adaptation of polyploids to challenging environments.
