## Supplementary Table 2 for "Niche differentiation following whole-genome duplication? The importance of considering the intricate evolutionary history of polyploids when assessing climatic niche evolution"

### Sheet: Sheet1
					STRUCTURE ADMIXTURE PROPORTIONS
Pop code	Sample size	Ploidy	Dataset	Lineage Assignment *	K1-SEC	K2-CEU	K3-WCA	K4-RUD	K5-ALP	Niche analyses
AA001	2	4x	RADseq	CEU	0.007	0.345	0.283	0.001	0.363	no
AA002	2	4x	RADseq	WCA	0.112	0.145	0.595	0.038	0.111	yes
AA005	2	4x	RADseq	WCA	0.205	0.204	0.394	0.007	0.190	no
AA008	2	4x	RADseq	WCA	0.193	0.131	0.638	0.002	0.036	yes
AA010	2	4x	RADseq	WCA	0.173	0.103	0.685	0.034	0.005	yes
AA019	2	4x	RADseq	WCA	0.176	0.001	0.638	0.175	0.010	yes
AA024	2	4x	RADseq	WCA	0.014	0.002	0.946	0.017	0.020	yes
AA026	2	4x	RADseq	WCA	0.054	0.081	0.801	0.004	0.059	yes
AA027	2	4x	RADseq	WCA	0.074	0.003	0.898	0.005	0.020	yes
AA028	2	4x	RADseq	RUD	0.002	0.001	0.092	0.904	0.001	yes
AA029	2	4x	RADseq	ALP	0.021	0.025	0.158	0.001	0.795	yes
AA030	2	4x	RADseq	RUD	0.000	0.000	0.000	0.999	0.000	yes
AA032	3	4x	WGS	CEU	0.039	0.649	0.094	0.005	0.213	yes
AA033	2	4x	RADseq	CEU	0.024	0.389	0.200	0.013	0.373	no
AA042	3	4x	RADseq	ALP	0.003	0.005	0.049	0.002	0.941	yes
AA043	2	4x	RADseq	CEU	0.077	0.384	0.157	0.016	0.366	no
AA045	2	4x	RADseq	CEU	0.127	0.398	0.077	0.095	0.302	no
AA046	2	4x	RADseq	CEU	0.132	0.411	0.174	0.017	0.267	no
AA051	2	4x	RADseq	RUD	0.004	0.001	0.012	0.971	0.013	yes
AA056	1	4x	RADseq	RUD	0.011	0.004	0.172	0.809	0.005	yes
AA058	2	4x	RADseq	RUD	0.003	0.001	0.160	0.834	0.001	yes
AA059	2	4x	RADseq	WCA	0.012	0.076	0.697	0.055	0.160	yes
AA061	2	4x	RADseq	RUD	0.047	0.076	0.276	0.485	0.115	no
AA065	3	4x	WGS	SEC	0.594	0.278	0.126	0.000	0.002	yes
AA067	3	4x	WGS	SEC	0.787	0.211	0.001	0.001	0.000	yes
AA072	2	4x	RADseq	SEC	0.982	0.004	0.002	0.011	0.002	yes
AA074	2	4x	RADseq	SEC	0.962	0.001	0.015	0.021	0.001	yes
AA075	3	4x	WGS	SEC	0.783	0.161	0.000	0.055	0.000	yes
AA077	2	4x	RADseq	SEC	0.939	0.006	0.002	0.051	0.001	yes
AA078	2	4x	RADseq	SEC	0.529	0.097	0.308	0.001	0.065	yes
AA079	2	4x	RADseq	SEC	0.571	0.083	0.276	0.046	0.024	yes
AA081	3	4x	WGS	SEC	0.566	0.365	0.055	0.010	0.004	yes
AA083	2	4x	RADseq	ALP	0.111	0.275	0.136	0.091	0.387	no
AA087	1	4x	WGS	WCA	0.000	0.197	0.799	0.000	0.002	yes
AA095	1	4x	WGS	WCA	0.001	0.263	0.732	0.000	0.004	yes
AA096	4	4x	RADseq	WCA	0.014	0.004	0.976	0.002	0.005	yes
AA097	2	4x	RADseq	RUD	0.009	0.001	0.111	0.868	0.011	yes
AA098	2	4x	RADseq	RUD	0.015	0.001	0.216	0.752	0.016	yes
AA099	2	4x	RADseq	RUD	0.004	0.002	0.141	0.824	0.029	yes
AA101	2	4x	RADseq	RUD	0.009	0.009	0.192	0.784	0.006	yes
AA102	2	4x	RADseq	RUD	0.028	0.014	0.204	0.749	0.005	yes
AA103	2	4x	RADseq	CEU	0.071	0.557	0.185	0.001	0.187	yes
AA104	3	4x	RADseq	CEU	0.075	0.612	0.135	0.003	0.176	yes
AA114	2	4x	RADseq	WCA	0.246	0.036	0.581	0.083	0.054	yes
AA115	2	4x	RADseq	WCA	0.222	0.115	0.606	0.049	0.008	yes
AA119	3	4x	WGS	WCA	0.001	0.239	0.758	0.001	0.001	yes
AA133	2	4x	RADseq	ALP	0.153	0.216	0.173	0.023	0.434	no
AA142	2	4x	RADseq	WCA	0.029	0.003	0.833	0.130	0.006	yes
AA144	2	4x	RADseq	ALP	0.036	0.184	0.000	0.126	0.654	yes
AA145	3	4x	RADseq	ALP	0.007	0.004	0.134	0.001	0.854	yes
AA146	2	4x	RADseq	ALP	0.002	0.007	0.217	0.001	0.773	yes
AA147	2	4x	RADseq	ALP	0.001	0.000	0.017	0.000	0.981	yes
AA148	3	4x	WGS	ALP	0.001	0.192	0.001	0.000	0.806	yes
AA149	3	4x	WGS	ALP	0.014	0.406	0.001	0.001	0.578	yes
AA150	2	4x	RADseq	RUD	0.005	0.013	0.157	0.822	0.004	yes
AA152	3	4x	RADseq	RUD	0.003	0.001	0.168	0.826	0.002	yes
AA154	2	4x	RADseq	RUD	0.003	0.001	0.098	0.896	0.002	yes
AA164	2	4x	RADseq	WCA	0.001	0.001	0.995	0.001	0.003	yes
AA165	1	4x	RADseq	WCA	0.002	0.001	0.992	0.003	0.002	yes
AA167	3	4x	RADseq	WCA	0.002	0.001	0.993	0.001	0.003	yes
AA168	3	4x	WGS	WCA	0.000	0.212	0.787	0.000	0.001	yes
AA169	3	4x	RADseq	WCA	0.001	0.000	0.994	0.000	0.004	yes
AA170	3	4x	WGS	WCA	0.000	0.202	0.797	0.001	0.000	yes
AA171	3	4x	WGS	WCA	0.001	0.230	0.759	0.009	0.001	yes
AA172	3	4x	RADseq	WCA	0.000	0.000	0.998	0.001	0.000	yes
AA178	3	4x	RADseq	WCA	0.002	0.004	0.988	0.002	0.004	yes
AA180	2	4x	RADseq	RUD	0.002	0.000	0.075	0.922	0.001	yes
AA181	2	4x	RADseq	RUD	0.000	0.000	0.001	0.998	0.000	yes
AA187	2	4x	RADseq	ALP	0.004	0.327	0.247	0.016	0.406	no
AA188	2	4x	RADseq	CEU	0.122	0.536	0.211	0.001	0.130	yes
AA189	1	4x	RADseq	CEU	0.106	0.568	0.118	0.001	0.207	no
AA190	2	4x	RADseq	CEU	0.148	0.563	0.201	0.001	0.087	yes
AA191	2	4x	RADseq	CEU	0.095	0.596	0.172	0.003	0.134	yes
AA192	2	4x	RADseq	WCA	0.036	0.015	0.778	0.056	0.115	yes
AA195	2	4x	RADseq	CEU	0.130	0.521	0.018	0.069	0.262	yes
AA203	3	4x	WGS	CEU	0.029	0.842	0.013	0.006	0.110	yes
AA205	2	4x	RADseq	CEU	0.119	0.534	0.087	0.040	0.220	yes
AA206	2	4x	RADseq	RUD	0.002	0.002	0.098	0.898	0.002	yes
AA207	2	4x	RADseq	RUD	0.071	0.007	0.123	0.799	0.001	yes
AA215	2	4x	RADseq	RUD	0.003	0.001	0.053	0.942	0.001	yes
AA216	3	4x	WGS	RUD	0.001	0.210	0.009	0.78	0.000	yes
AA220	3	4x	WGS	SEC	0.753	0.180	0.000	0.066	0.000	yes
AA222	3	4x	WGS	SEC	0.616	0.275	0.108	0.000	0.001	yes
AA225	3	4x	RADseq	WCA	0.022	0.003	0.971	0.002	0.002	yes
AA226	3	4x	RADseq	WCA	0.002	0.001	0.993	0.001	0.003	yes
AA229	4	4x	RADseq	WCA	0.009	0.002	0.970	0.003	0.015	yes
AA231	2	4x	RADseq	RUD	0.011	0.001	0.159	0.824	0.004	yes
AA234	4	4x	RADseq	WCA	0.002	0.002	0.986	0.006	0.004	yes
AA235	3	4x	WGS	WCA	0.000	0.228	0.770	0.001	0.001	yes
AA242	3	4x	RADseq	WCA	0.014	0.001	0.970	0.003	0.012	yes
AA246	2	4x	RADseq	CEU	0.035	0.377	0.205	0.001	0.381	no
AA250	2	4x	RADseq	SEC	0.974	0.001	0.021	0.003	0.001	yes
AA251	3	4x	RADseq	SEC	0.879	0.001	0.117	0.001	0.002	yes
AA252	4	4x	RADseq	ALP	0.001	0.000	0.001	0.000	0.998	yes
AA254	1	4x	WGS	ALP	0.001	0.259	0.002	0.000	0.738	yes
AA255	3	4x	WGS	ALP	0.001	0.254	0.002	0.000	0.744	yes
AA261	2	4x	RADseq	RUD	0.032	0.002	0.124	0.839	0.003	yes
AA265	2	4x	RADseq	ALP	0.02	0.078	0.007	0.452	0.443	no
AA270	2	4x	RADseq	RUD	0.000	0.000	0.000	0.999	0.000	yes
AA272	2	4x	RADseq	RUD	0.000	0.000	0.000	0.999	0.000	yes
AA274	1	4x	RADseq	RUD	0.000	0.000	0.000	0.999	0.000	yes
AA277	2	4x	RADseq	RUD	0.032	0.004	0.132	0.830	0.001	yes
AA278	2	4x	RADseq	RUD	0.001	0.001	0.079	0.917	0.001	yes
AA281	2	4x	RADseq	RUD	0.010	0.002	0.102	0.883	0.004	yes
AA282	2	4x	RADseq	RUD	0.049	0.002	0.225	0.712	0.011	yes
AA283	2	4x	RADseq	RUD	0.018	0.002	0.135	0.842	0.003	yes
AA285	2	4x	RADseq	CEU	0.052	0.581	0.146	0.002	0.219	yes
AA286	3	4x	WGS	CEU	0.013	0.670	0.079	0.002	0.236	yes
AA287	2	4x	RADseq	RUD	0.000	0.000	0.001	0.998	0.000	yes
AA288	2	4x	RADseq	RUD	0.044	0.058	0.275	0.537	0.086	yes
AA293	3	4x	RADseq	SEC	0.948	0.002	0.035	0.001	0.013	yes
AA294	3	4x	RADseq	SEC	0.968	0.001	0.003	0.015	0.012	yes
AA295	3	4x	RADseq	SEC	0.924	0.002	0.052	0.001	0.021	yes
AA296	3	4x	RADseq	SEC	0.964	0.001	0.015	0.018	0.002	yes
AA299	3	4x	WGS	SEC	0.828	0.166	0.000	0.005	0.000	yes
AA300	3	4x	WGS	ALP	0.000	0.199	0.001	0.000	0.800	yes
AA301	3	4x	RADseq	ALP	0.001	0.001	0.063	0.000	0.935	yes
AA302	3	4x	RADseq	ALP	0.001	0.001	0.018	0.000	0.981	yes
AA303	3	4x	RADseq	ALP	0.006	0.003	0.045	0.001	0.946	yes
AA304	3	4x	RADseq	ALP	0.005	0.004	0.065	0.000	0.925	yes
AA310	3	4x	WGS	WCA	0.002	0.329	0.664	0.002	0.003	yes
AA315	2	4x	RADseq	ALP	0.017	0.095	0.135	0.314	0.439	no
AA320	2	4x	RADseq	RUD	0.000	0.000	0.001	0.998	0.001	yes
AA321	4	4x	RADseq	WCA	0.009	0.049	0.934	0.001	0.007	yes
AA322	3	4x	RADseq	WCA	0.010	0.004	0.969	0.001	0.016	yes
AA324	1	4x	RADseq	WCA	0.002	0.002	0.982	0.002	0.011	yes
AA326	2	4x	RADseq	RUD	0.034	0.003	0.101	0.858	0.004	yes
AA330	3	4x	WGS	SEC	0.760	0.237	0.002	0.000	0.001	yes
AA332	3	4x	WGS	SEC	0.815	0.183	0.001	0.000	0.000	yes
AA335	4	4x	RADseq	SEC	0.985	0.002	0.010	0.001	0.001	yes
AA338	3	4x	WGS	CEU	0.091	0.473	0.022	0.002	0.411	no
AA339	3	4x	WGS	ALP	0.009	0.367	0.003	0.002	0.620	yes
AA340	3	4x	WGS	ALP	0.001	0.302	0.002	0.001	0.695	yes
AA341	2	4x	RADseq	CEU	0.057	0.551	0.005	0.071	0.315	yes
AA345	2	4x	RADseq	RUD	0.001	0.001	0.072	0.925	0.001	yes
AA350	3	4x	WGS	ALP	0.002	0.361	0.026	0.196	0.416	no
AA353	3	4x	WGS	RUD	0.003	0.215	0.007	0.775	0.001	yes
AA356	3	4x	WGS	RUD	0.001	0.203	0.004	0.789	0.002	yes
AA357	2	4x	RADseq	WCA	0.042	0.147	0.633	0.052	0.126	yes
AA358	3	4x	WGS	CEU	0.030	0.697	0.032	0.001	0.240	yes
AA359	3	4x	WGS	CEU	0.058	0.700	0.012	0.011	0.218	yes
AA360	3	4x	WGS	CEU	0.010	0.621	0.120	0.002	0.247	yes
AA361	3	4x	WGS	CEU	0.003	0.614	0.104	0.004	0.275	yes
AA362	2	4x	RADseq	CEU	0.018	0.478	0.153	0.021	0.331	no
AA363	2	4x	RADseq	RUD	0.011	0.070	0.057	0.860	0.002	yes
AA366	2	4x	RADseq	WCA	0.203	0.104	0.529	0.163	0.001	no
AA370	2	4x	RADseq	WCA	0.116	0.005	0.853	0.017	0.009	yes
AA372	3	4x	WGS	WCA	0.001	0.232	0.765	0.001	0.001	yes
AA383	1	4x	RADseq	CEU	0.055	0.503	0.206	0.004	0.232	yes
AA390	2	4x	RADseq	CEU	0.301	0.411	0.194	0.007	0.087	no
AA397	3	4x	WGS	ALP	0.000	0.233	0.001	0.000	0.766	yes
AA398	3	4x	WGS	ALP	0.000	0.219	0.001	0.000	0.780	yes
AA414	2	4x	RADseq	ALP	0.011	0.065	0.072	0.075	0.777	yes
AA418	3	4x	WGS	WCA	0.000	0.224	0.774	0.000	0.001	yes
AA419	2	4x	RADseq	SEC	0.912	0.018	0.002	0.066	0.002	yes
AA427	3	4x	WGS	CEU	0.249	0.647	0.080	0.017	0.007	yes
AA430	3	4x	WGS	CEU	0.050	0.488	0.012	0.002	0.448	no
AA435	2	4x	RADseq	WCA	0.088	0.051	0.819	0.008	0.033	yes
AA438	2	4x	RADseq	WCA	0.016	0.055	0.923	0.005	0.001	yes
AA440	2	4x	RADseq	RUD	0.004	0.044	0.059	0.884	0.009	yes
AA447	2	4x	RADseq	SEC	0.923	0.013	0.051	0.002	0.010	yes
AA449	2	4x	RADseq	RUD	0.014	0.002	0.143	0.836	0.006	yes
AA452	1	4x	RADseq	RUD	0.058	0.054	0.311	0.493	0.083	no
AA453	2	4x	RADseq	RUD	0.091	0.003	0.339	0.539	0.029	yes
AA463	2	4x	RADseq	SEC	0.494	0.097	0.386	0.001	0.023	no
AA464	2	4x	RADseq	CEU	0.041	0.516	0.092	0.003	0.348	yes
AA472	2	4x	RADseq	RUD	0.008	0.003	0.036	0.946	0.005	yes
AA473	1	4x	WGS	RUD	0.014	0.321	0.011	0.642	0.012	yes
AA475	1	4x	WGS	ALP	0.000	0.299	0.012	0.000	0.688	yes
AA476	1	4x	WGS	CEU	0.005	0.673	0.043	0.033	0.247	yes
AA478	3	4x	WGS	RUD	0.000	0.121	0.000	0.878	0.000	yes
AA479	3	4x	WGS	RUD	0.001	0.172	0.001	0.826	0.000	yes
AA480	3	4x	WGS	RUD	0.001	0.203	0.003	0.792	0.001	yes
AA481	1	4x	WGS	CEU	0.007	0.598	0.189	0.000	0.206	yes
AA482	1	4x	WGS	RUD	0.001	0.213	0.006	0.779	0.000	yes
AA483	1	4x	WGS	CEU	0.004	0.713	0.026	0.007	0.251	yes
AA484	1	4x	WGS	ALP	0.001	0.350	0.003	0.003	0.643	yes
AA485	3	4x	WGS	RUD	0.002	0.342	0.168	0.391	0.098	no
AA486	1	4x	WGS	RUD	0.001	0.167	0.001	0.830	0.001	yes
AA487	3	4x	WGS	CEU	0.009	0.882	0.002	0.000	0.107	yes
AA488	1	4x	WGS	RUD	0.001	0.186	0.013	0.798	0.002	yes
AA490	2	4x	WGS	RUD	0.002	0.193	0.010	0.795	0.001	yes
AA491	1	4x	WGS	ALP	0.001	0.308	0.004	0.000	0.688	yes
AA495	1	4x	WGS	WCA	0.018	0.337	0.631	0.002	0.012	yes
AA496	1	4x	WGS	CEU	0.011	0.830	0.005	0.001	0.153	yes
AA497	3	4x	WGS	RUD	0.002	0.227	0.008	0.762	0.001	yes
AA498	3	4x	WGS	CEU	0.002	0.895	0.003	0.000	0.100	yes
