## Supplementary Table 3 for "Niche differentiation following whole-genome duplication? The importance of considering the intricate evolutionary history of polyploids when assessing climatic niche evolution"

### Sheet: Sheet1
Cytotype	No.occ.	Stratified no.occ
2x	188	113
4x	164	132
Total	352	245
Lineage	No.occ.	Stratified no.occ
2x-BAL	22	12
4x-RUD	50	48
2x-SEC	48	34
4x-SEC	23	16
2x-WCA	69	29
4x-WCA	42	29
4x-ALP	24	16
4x-CEU	24	22
2x-DIN	32	24
2x-PAN	17	15
