## Supplementary Table 4 for "Niche differentiation following whole-genome duplication? The importance of considering the intricate evolutionary history of polyploids when assessing climatic niche evolution"

### Sheet: Sheet1
WorldClim Variables	Description	PC1	PC2	%PC1	%PC2
BIO1	Annual Mean Temperature	0.409484	-0.885345	2.1296	13.6
BIO2	Mean Diurnal Range (Mean of monthly (max temp - min temp))	0.332299	-0.35133	1.40243	2.14
BIO3	Isothermality (BIO2/BIO7) (* 100)	-0.176508	-0.743498	0.395689	9.56
BIO4	Temperature Seasonality (Standard deviation *100)	0.631778	0.524181	5.06936	4.75
BIO5	Max Temperature of Warmest Month	0.620951	-0.671925	4.8971	7.81
BIO6	Min Temperature of Coldest Month	0.0632802	-0.948375	0.050858	15.6
BIO7	Temperature Annual Range (BIO5-BIO6)	0.602027	0.353053	4.60316	2.16
BIO8	Mean Temperature of Wettest Quarter	0.729024	-0.283115	6.75007	1.39
BIO9	Mean Temperature of Driest Quarter	-0.10928	-0.794139	0.151673	10.9
BIO10	Mean Temperature of Warmest Quarter	0.627148	-0.695969	4.99533	8.38
BIO11	Mean Temperature of Coldest Quarter	0.12993	-0.97255	0.214409	16.4
BIO12	Annual Precipitation	-0.946458	-0.128521	11.377	0.286
BIO13	Precipitation of Wettest Month	-0.809129	0.00434358	8.31496	0.0326
BIO14	Precipitation of Driest Month	-0.903916	-0.298665	10.3772	1.54
BIO15	Precipitation Seasonality (Coefficient of Variation)	0.425347	0.435126	2.2978	3.27
BIO16	Precipitation of Wettest Quarter	-0.835183	0.00112688	8.85907	0.0022
BIO17	Precipitation of Driest Quarter	-0.92243	-0.276188	10.8066	1.32
BIO18	Precipitation of Warmest Quarter	-0.738729	0.0897184	6.93097	0.139
BIO19	Precipitation of Coldest Quarter	-0.903893	-0.224932	10.3767	0.875
